# Single-cell-resolved dynamics of chromatin architecture delineate cell and regulatory states in wildtype and *cloche/npas4l* mutant zebrafish embryos

**DOI:** 10.1101/2020.06.26.173377

**Authors:** Alison C. McGarvey, Wolfgang Kopp, Dubravka Vučićević, Rieke Kempfer, Kenny Mattonet, Antje Hirsekorn, Ilija Bilić, Alexandra Trinks, Anne Margarete Merks, Daniela Panáková, Ana Pombo, Altuna Akalin, Jan Philipp Junker, Didier Y.R. Stainier, David Garfield, Uwe Ohler, Scott Allen Lacadie

## Abstract

DNA accessibility of cis regulatory elements (CREs) dictates transcriptional activity and drives cell differentiation during development. While many of the genes that regulate embryonic development have been described, the underlying CRE dynamics controlling their expression remain largely unknown. To address this, we applied single-cell combinatorial indexing ATAC-seq (sci-ATAC-seq) to whole 24 hours post fertilization (hpf) stage zebrafish embryos and developed a new computational tool, ScregSeg, that selects informative genome segments and classifies complex accessibility dynamics. We integrated the ScregSeg output with bulk measurements for histone post-translational modifications and 3D genome organization, expanding knowledge of regulatory principles between chromatin modalities. Sci-ATAC-seq profiling of *npas4l*/*cloche* mutant embryos revealed novel cellular roles for this hemato-vascular transcriptional master regulator and suggests an intricate mechanism regulating its expression. Our work constitutes a valuable resource for future studies in developmental, molecular, and computational biology.
