## Supplementary Table 1 for "Single-cell-resolved dynamics of chromatin architecture delineate cell and regulatory states in wildtype and *cloche/npas4l* mutant zebrafish embryos"

labels	cluster_7.bed	cluster_13.bed	cluster_12.bed	cluster_9.bed	cluster_10.bed	cluster_11.bed	cluster_2.bed	cluster_6.bed	cluster_15.bed	cluster_1.bed	cluster_8.bed	cluster_5.bed	cluster_4.bed	cluster_17.bed	cluster_14.bed	cluster_16.bed	cluster_3.bed
neuron	1.9416425208531232	1.1375415893877694	3.9000886134886095	3.6560118478773473	2.608391941051719	1.1685913285911294	6.12973316434725	23.18451143629991	0.07764190689408686	2.714311801833811	0.4354849706222463	1.2376406397788617	4.741264541260287	3.20794515724506	0.5719976690202452	3.0788911021038396	1.7320223800107368
spinal_cord	20.371037897789982	7.914497865061616	14.123899191445485	40.44856386459251	4.623639508309115	4.1151250261151	19.746415422634577	16.013128816857353	4.229815161759923	7.664320905045453	0.40914124133643315	7.110668977254079	16.013128816857353	2.0160488693817156	10.911426306558566	4.847034676613002	1.5641368897454977
cranial_ganglion	3.153660405272545	3.644767124734789	2.9021736254379142	5.699107896099783	2.5724446114089217	1.075197430876638	3.3786578128929814	12.382320119467895	0.531195325394921	3.546723590221732	1.3908287746620012	0.5622119077915417	2.33802992993804	1.1954032657207245	1.727701238601343	3.6892067420766232	1.3331558595240787
telencephalon	11.579744899897563	4.709540132938307	17.719000726968435	13.43029329348497	4.843872991144663	3.1540164547447804	7.622124424086759	16.753753838378078	2.017822409621645	1.9116319680289986	3.6195583998023935	7.059855911530311	24.358973956665448	3.997760973849386	8.255547042968585	6.653905298398067	1.948216954916875
forebrain	2.247297875252369	0.4861795155951593	14.91017496743015	2.4149371372892356	3.7765553134523038	0.5804490947972574	3.749342847323245	4.601296175216508	1.3773203210119278	7.9689617913000745	1.6475648951809547	4.499246136135629	13.414500556866997	1.5098011395447153	8.702076388899298	4.208379359463117	2.3584469783197184
whole_organism	0.21573521906926232	0.015031544270371101	0.04034361613481405	0.17268059963980437	0.009992266444906445	0.2689317846107415	0.008055882498045543	0.00046617256371873076	0.1904000001059845	0.01770987058904967	2.1695427852002007	0.13494698266647798	0.03540237478227786	0.10681749262309775	0.002344609833791411	0.0007041809055385749	0.03229980199006167
primordial_germ_cell	1.4602748212489143	1.2590767167791543	-0.0	-0.0	-0.0	1.4181301468582181	1.3496081698131785	-0.0	-0.0	1.245004475069656	0.3583456152477336	-0.0	3.3008682154550906	-0.0	3.328639057120404	0.9593185580018763	1.0818645256899058
central_nervous_system	9.765357947193515	0.4572829340024609	3.5368147221615023	14.86346149188243	1.405123627041649	1.0678730214851835	5.306368530499799	7.4934241922891776	0.5270848647711239	0.9727799779984869	1.5184927112701674	1.6403740764634356	2.7132929810581525	0.3912550520804026	7.678144820527861	2.172141143094829	0.17581742660927982
optic_vesicle	2.0650192871705424	4.203074897864052	0.8925913279054685	1.7140381260270914	4.231120299330035	0.8262626050204807	0.4378521432511937	3.0986328090452933	2.352797270386372	4.8768237924746805	1.2143481637712268	4.425897073321469	28.678501737611636	2.417982567527547	8.694639188867258	0.32091106141452497	0.051478967107912055
diencephalon	11.405452805494797	10.308977266260147	24.958217062702357	12.944733447909464	1.9379004047266117	2.5005604887786035	15.799262906899992	14.827255757044412	3.1154367928729716	1.9404312847460086	2.0809154514474706	9.788029955458908	13.548108195456017	3.17009468583944	11.365868990842793	9.614159432866648	1.4612435020485688
pharyngeal_arch_3-7_skeleton	3.056930525807898	19.053739403625347	4.6436420972620365	4.545470835395693	8.55472218577677	2.0342804591436234	7.398478437317431	3.0014033381725485	4.161821236258883	4.300102634669873	4.392121471183762	13.221495248503189	6.924879969988376	1.6070519459464325	15.339868684055157	7.034719815204903	3.827714582060421
midbrain_hindbrain_boundary	13.56335464798204	9.614633287770184	13.130328916234808	3.0196446813885527	1.0816684329306172	2.2446568228457906	4.777612072544324	1.9038185554270997	1.102944883703886	1.75776736449163	1.0275756763794046	3.4601666276769865	8.021999169891622	1.29635774097529	8.11372611057438	7.153501871969146	4.914243421654993
basal_plate_midbrain_region	18.252838879685097	5.722387359145732	22.599329218865588	16.29643628327294	1.8471798390379406	2.740584542417891	14.60919540937045	13.83346850697329	1.592889617874938	1.6543656368537016	4.489569605056907	2.6198462418097357	3.3581306958107473	3.0061831056678994	4.318718759014256	4.434009200791288	1.0222463244242774
hindbrain	30.977353816897544	4.842810310022166	18.579107198504087	15.193933872930616	1.442928387059641	3.655427937221408	39.19919815259742	27.319151823913117	0.9572571538166508	7.122454860192442	3.9684899710372408	6.795626341108152	18.534922562712524	2.1664153776567905	10.292640666769485	5.143599043289912	2.455751482068539
somite	2.7000886590208055	6.828673561926997	2.4651699577961876	7.012423980229368	6.50904597366737	5.738020994152775	2.1505752524928123	0.2748193225777793	4.37019023494488	12.886938642635362	0.5090577356105053	7.981758785389268	3.3934422952679175	6.3762229987181325	40.003658663069636	7.154207197342538	5.842320090154423
tegmentum	18.252838879685097	5.722387359145732	22.599329218865588	16.29643628327294	1.8471798390379406	2.740584542417891	14.60919540937045	13.83346850697329	1.592889617874938	1.6543656368537016	4.489569605056907	2.6198462418097357	3.3581306958107473	3.0061831056678994	4.318718759014256	4.434009200791288	1.0222463244242774
epiphysis	0.40240230366952606	4.399428643121575	1.0658500357015623	8.749385542799567	6.441203902905547	1.937989938966331	0.5298460338768705	5.772639268088307	2.7550104337003933	1.486581653900874	6.939015702948364	1.5098480203068505	5.772639268088307	1.5944007473204707	0.24194348955916792	2.1166736131159416	1.293380825478017
unspecified	0.00034591618128349954	0.0033430603148911675	0.0007558964065682693	0.0006095066366805818	0.00347994974828569	0.0004352193161778451	0.0026630543377135973	0.006619762862903991	0.3280396518752774	0.23398733904070243	3.2339208264641193	0.43387886917095714	0.006619762862903991	0.0090701328572857	0.002029931279541192	0.05671820179411042	0.10384057940737298
solid_lens_vesicle	3.2148426023586083	2.6382541582174497	0.416509538159965	2.7448175344678045	6.127209385095889	2.2919172255076377	1.374279001405245	0.8080376354748926	2.4850191409199383	0.3919596306319594	6.747207509947229	3.378934810815377	2.2786603101711598	2.405043366654902	1.7607569532277074	1.8150074210644866	0.539168825113548
median_fin_fold	0.5604828997503558	3.9161087857094135	0.5271821513147091	0.4312344630772425	5.118623075165142	1.718604960623552	2.693459750199792	0.4512186422524629	5.103013871367201	1.238987241071859	0.1153934930175231	24.386069880918395	1.3369230136089691	0.28791436747433546	5.920224421044375	1.6602246804998502	0.9823356776569656
otic_vesicle	9.048986403346111	13.446999415374796	6.259389243387086	13.76493027892319	2.941613686019659	3.799271278593115	9.928532676406132	1.1206771193380813	24.00436050567616	5.422561194049055	1.1034566849817966	15.021854894722768	9.270567536034878	4.126795356143421	9.462793956065305	1.6695893825766837	0.07250546261930937
lateral_line_system	5.075401894538881	14.447773615295592	2.5116364332440044	6.510258994132794	4.954484742965741	2.9837346530610964	3.2719594663124103	0.2994660294070366	10.636666173412616	1.9033732052199737	1.0500798273290224	6.076959753846448	3.063689403255653	4.7170597680043365	4.236732552389582	5.115765550285872	2.923129394938769
optic_stalk	26.444346990091322	3.2638155794549553	7.987041152845628	5.153746545937479	1.0816674788445355	0.4264793311075587	10.071031376408932	1.8351770236434954	2.3023705443981477	0.6120001766901942	-0.0	1.9595111813631259	7.414242926344237	0.4612790571485976	9.868688835668271	3.8534579963214064	6.230289892771927
floor_plate	1.4568665696524112	1.0463925539420318	0.6382316997116063	8.537582265858097	1.5601761546868405	1.3692718462587274	3.206580492212937	0.14103149175300378	2.4374421219694273	2.7798195866055138	0.2944911169188351	1.8834121857047004	0.5163736826508314	1.2510137580389262	5.704937725054167	1.697413632329288	1.3446793747397767
midbrain	17.933108181108103	3.1436426155101023	22.02051213034839	14.352933933364286	1.1883595345197813	3.106793802544348	12.869234306824188	8.370871725382457	0.9453998375950516	3.807450063181425	0.8105303040996088	8.389526909422504	22.814859076968933	2.946043031707421	11.013967785211054	1.7796600266068934	1.0740841175822853
mucus_secreting_cell	0.45575773977610606	1.0325361924925083	1.2711674007700962	3.409691593453249	0.02873563546761823	0.34362981668059284	1.1703300579023974	1.1020570164956482	6.239643267964848	0.3212423347209086	0.8390459121895101	0.0453039715107252	0.3570249776129874	0.7292506270368245	0.36499478929360596	-0.0	0.23200806222112902
hatching_gland	-0.0	1.924687358059391	0.6710493066137222	1.1317699786645523	2.315453444887621	0.34522073265043524	1.282258542791501	0.15101820644156794	12.101075529710908	0.12926587199212047	2.455486308378035	1.0677998190235056	1.1911973935892672	1.3197552079335095	2.1040054551181755	1.0935191468858538	1.4157169914883103
epidermis	0.5135827172723162	12.265273788845056	0.8122968330061626	4.277732593867999	4.890523623724637	0.6149399749310323	1.651871636177718	0.30955815358597727	20.5457215334499	3.2057268633272216	0.6254288624512524	38.2726036740889	1.4833927859737832	4.044836474403216	7.870745154918469	0.7401629004068875	1.6248158795494876
brain	-0.0	-0.0	-0.0	1.5854239554405447	0.7320659200226121	0.692216270422566	-0.0	-0.0	-0.0	1.5532928609331997	-0.0	1.5753605854060166	-0.0	1.3422708628455706	1.6303233524551215	-0.0	-0.0
immature_eye	2.606811923157066	0.49204300730923	1.768435035094471	2.0615075883426117	1.5386633428533307	0.16499778943003	2.526819761961677	1.2735596751585425	0.4674855089673976	1.423360244046187	2.990216037081651	0.8988879903978431	5.007528371619043	1.6030163872030139	1.32888165057128	0.39690098125635814	0.7537458350580959
heart_rudiment	0.19756883291322738	5.155223393158097	0.17114646153235497	0.2977277442525798	7.155356095188817	5.630712424322859	0.3739975423948091	0.6742415120431178	4.629067934886642	1.0064755267885643	2.5796017465257113	2.460286840965367	2.551563691239984	2.0272121801470724	1.8410826448342366	7.670677670179627	8.04224593167914
pectoral_fin_bud	1.9244653197000423	4.270950715227655	2.76229900424166	0.7724294106889109	3.9025603702501894	0.48983893232564646	0.39164072148848345	-0.0	0.26550561248906634	4.188493906870374	0.005076030979773128	4.436320514492675	0.35206534277757856	0.43498335217700096	5.945681868189598	0.33054620207855434	0.04005219491181704
pronephric_duct	0.029530601284797516	0.6795286108829747	0.3012500204619963	3.034443913703689	1.0845518142524242	1.003747570816159	0.9577728433662269	0.8147437903130468	27.488017680056963	0.021342339887891092	1.9709371147292432	0.899628753690491	0.3248892561779016	2.326747722332617	2.1596193234353613	0.12416835868908514	0.6699371269758172
olfactory_placode	2.426362773409195	8.84388118330142	2.1864099777958024	2.068422317115985	5.97211405175155	1.8435483869476412	2.484373223072178	4.4285600883155825	28.50516508183797	0.6353804385759516	4.796468082458221	5.780421958266259	6.266629934701836	2.9327514944269937	3.7199636797563973	1.7653439623406872	0.5202031688830407
hypophysis	0.7862857502662303	3.2638155794549553	0.7480812072247387	3.312119294662137	4.3060919696602005	0.9900875608592793	0.6954476403930812	1.8351770236434954	1.421896190166907	1.7254523785663969	0.2860449126129548	2.932813877847991	1.8351770236434954	0.4612790571485976	0.6701315048113181	0.3989414706048083	0.48735278464157666
pancreas_primordium	1.1738094730482842	1.791711969757021	1.1041939270513954	3.0196446813885527	1.0816684329306172	1.5324001925231965	3.2828007415410134	1.9038185554270997	0.3430535262155496	0.2636209990750023	1.5733631956157086	0.025934528937767397	3.1244619719891564	0.168715495358427	0.30325194698885216	1.1060729098257829	0.6442565389011728
artery	0.9614322952727256	0.6308932966806595	0.3824233115736835	0.6556240818638502	3.267525125303079	26.987486155112503	0.32712859418903056	0.7013213760023237	1.113011707542588	3.759862957159791	3.597969668517174	0.3207805385303706	0.7013213760023237	0.12741433279999018	3.076283420499382	0.260042645436301	0.7899745018489069
vein	0.34609374764229867	0.9876796519106724	0.3086108882006119	1.6816942321100752	2.5941049308374367	34.530407338710454	0.6367119790772393	0.5726761679615862	0.778301325141521	2.3627874179165453	2.2433981654637556	0.4977157965135399	0.22906536999473112	0.017047215149166274	1.8219160592726882	0.19061149458073526	0.6299104207281501
cardiovascular_system	0.78203063533321	2.054655223992011	0.7239229844788803	2.1053126929623724	2.560226526956627	17.060510500280834	0.6456653995505784	-0.0	0.445147088596559	8.91021672126286	2.086349369729005	0.8347679599849931	0.5937481699839863	0.32926553350870597	2.2385321627592907	0.6327466128627391	-0.0
blood	1.1684325468455812	0.08465938855240036	0.13136118636480534	0.3554571131763359	0.3978478467511119	2.3766847171300016	1.7079134499009652	0.38189503125150154	0.8167789889723547	0.0810009380200266	40.03328200098063	0.3406157597398409	0.38189503125150154	0.9347819454082956	0.9034924885172504	0.36623008335686547	0.20614388269946401
optic_tectum	4.783434300241199	1.0697093730744118	2.32088755077612	3.7427105149363675	0.40641627672178837	0.4815561030582642	0.48200042794559766	0.6186786359615492	0.8773942148984317	0.7122369265185465	2.6911566487291854	0.6315558782486471	0.9080947885786899	1.1057034459035915	0.24658659848533737	0.7190861956214509	0.10466990599328897
neuromast	-0.0	0.931157312740357	-0.0	-0.0	0.933478793656441	0.25601446890325225	1.0143578096269132	-0.0	2.608403960802923	-0.0	1.442909666172839	0.5749345237332936	-0.0	0.7392685945685364	-0.0	-0.0	-0.0
hypothalamus	2.3580903025162696	1.9749347082787847	6.259490738896048	3.6819907126156446	0.6073854269234231	0.14791903663683514	2.146693358628124	2.0621680100796254	1.7723643546517962	3.5897918758398126	0.3885788163243189	3.573819366533068	2.0621680100796254	-0.0	5.859352490403695	0.4786044137194318	3.0965351080080885
alar_plate_midbrain_region	4.783434300241199	1.0697093730744118	2.32088755077612	3.7427105149363675	0.40641627672178837	0.4815561030582642	0.48200042794559766	0.6186786359615492	0.8773942148984317	0.7122369265185465	2.6911566487291854	0.6315558782486471	0.9080947885786899	1.1057034459035915	0.24658659848533737	0.7190861956214509	0.10466990599328897
myotome	0.44516828490292865	0.14106426325726354	0.05497763983871178	0.1578367359207948	1.28982090063589	0.22414363772736146	0.2505325332134595	0.1914847031235017	0.10854291845687353	0.2192096759163831	1.0699416402743327	0.5792380902259474	0.1914847031235017	1.4542039636259412	2.199088749519065	78.42737348787067	48.782552055053074
cerebellum	13.908403587890858	2.3475488618282023	7.457467932883799	2.4008441585690408	1.6513066669264709	0.9565803246572985	10.724596017783828	2.4977124554657504	2.1069896316363246	-0.0	2.6507887181987693	2.944584730907725	10.320752071768934	5.010998512260734	5.215261514335379	0.7782133065697373	0.11772759830987779
gut	-0.0	4.9862041037674585	0.44058770098814865	3.4960377386512684	1.4593813162673481	2.033345803081536	-0.0	0.37094458929282526	16.311702350078235	-0.0	2.9723034023330905	2.5983439371595356	1.1372906709142696	2.66299833123315	1.1574941879600347	1.3754433147914478	0.8079026469383589
head_mesenchyme	-0.0	2.176840465583088	0.4563913085683572	0.3669971134678647	5.620517135075868	4.0752545438332035	0.4139323461010562	3.6960721739914995	0.565008346054777	6.802632258696092	0.5230978273115486	7.143055509109859	1.1739658496240026	1.6385963472548493	9.279859809455854	0.19277002390073994	0.8396304745040875
mesoderm	1.4632182074439792	2.2405029702419976	0.47290589606564787	2.2836033779209384	2.4365449013971414	1.4646958712682396	0.4297217918181373	1.2121686336201343	1.0839943884379988	0.36283201225826345	2.3727885178052652	2.061029076487264	1.2121686336201343	0.821836852067414	7.402167753274843	2.5149263919521117	4.36222884938122
rhombomere	1.422175456412499	1.1025939223535697	5.863034098998278	2.2195199812823425	0.1688246579250584	0.8086849788033396	5.546877819857269	0.3855176138967637	1.6229395606534176	1.0810172300138428	0.2361239025091998	4.693591046722225	5.329368305515098	2.744949858149882	3.7449314379485026	-0.0	0.2548660144701308
hypochord	-0.0	2.7577652444603538	0.324507987470996	2.8142123445892095	3.0129240528701304	5.7937405986851545	0.28879520618096777	0.2652084395765053	2.819826072667598	0.7825359660361254	1.3482561841083893	3.89967058389337	1.7621627763349776	1.1758383716820409	0.8816997548882336	0.9941487631104792	0.16080673771355714
lateral_line_ganglion	-0.0	2.059335067308473	-0.0	0.7691515596829634	1.4343834692997384	0.16469919714512374	2.233107095582578	-0.0	1.0566202785306387	-0.0	1.0066155808848198	1.6343196041790153	0.7945026139039125	1.6553126090516481	0.8057292228073999	1.491938515774804	0.6075377346096904
periderm	0.5547504301814364	9.301266033802982	0.494398335651009	2.588064743158594	1.5256039166814572	0.2744567664424646	2.105713825290977	1.266528003021937	32.07144207856988	1.7074218534846808	1.1849169078020991	23.792223672682475	1.266528003021937	1.042714645587457	2.7963316707838213	0.4636250497966143	0.3793601928187639
endoderm	-0.0	8.980166336311802	3.499667784094175	1.6511883887321124	0.40358482702956294	2.5189063759089736	-0.0	-0.0	2.024505370681045	0.5579777943636022	2.8891372814985754	3.635270022382482	1.7040737194938225	1.2516647084728925	1.7274725033151284	0.35471440479223965	2.5417886675301222
ventricular_zone	1.3079910830965469	0.3167155369198226	5.506631532944079	3.32632479653435	1.3204319248747858	0.11170026182095043	2.230201433297376	2.1163860287682654	0.4567079971431826	4.694076814740276	0.1826236473451093	4.115444314225527	8.654544437972412	1.480124376798198	5.044602500368744	1.2780349941679816	0.7485529212016018
notochord	0.24703805289749414	1.2456297260802427	0.21653883651305783	1.9682110119986809	0.9592906627829032	2.434138639931554	3.153046290432764	0.40924785256712026	6.510964478046498	2.6280565910347473	2.759751498345669	2.67627998415621	2.084472299784217	2.399138389691854	13.706497405743407	2.6334932360337673	1.8731033071225363
pharyngeal_arch	2.1939499161557303	11.047828278933425	7.269868177205908	9.834413338811899	5.570698367209277	1.9971028189215096	2.5259028401350854	1.0344719757832364	0.8904968608281396	22.55338095540033	0.5627618999338745	21.577957761463143	5.1242487151661855	5.9505691122503075	8.960118934635155	2.603935260791425	2.6563702291005242
yolk_syncytial_layer	0.42220280255106324	0.3497995093545374	0.0025271629826273748	0.19755901842184795	0.6171210473691833	0.22260919742902163	0.12866975510556364	0.42320180920129097	5.193262454406638	0.07390327971307512	0.7925400916345313	2.79590496387127	0.42320180920129097	1.2303398019707636	0.4455179060265241	0.12719626147316282	0.0653087666565201
neural_crest	1.4568665696524112	0.12491731451662859	0.6382316997116063	2.902794112412937	33.85785852065574	2.578332539351998	0.157594144629233	1.9803334996492883	0.3310289070241456	5.240642949571017	0.5177665995430522	1.382995528063581	0.5163736826508314	1.2510137580389262	2.019691818068466	1.697413632329288	2.144632797813985
chordo_neural_hinge	-0.0	1.348654717285046	3.736718555063278	1.3653615293830506	1.6654456242694087	1.5804279929029978	1.4407048549445003	3.503534089434829	2.7052983797073558	3.3739607951217874	4.3558004976985565	2.4435419767623467	-0.0	2.940466867605265	9.241116538410425	1.0423955599664168	1.1679136040110307
mesenchyme_derived_from_head_mesoderm	-0.0	1.1794578023877296	-0.0	-0.0	1.3566122221705403	1.2777057300495664	1.2684881161527826	-0.0	0.32590546648236723	1.165634324112126	1.026935060019532	3.3219457766130778	1.2247278779645996	2.5721194890062478	5.540091183840433	-0.0	-0.0
tail_bud	-0.0	0.40324593529365776	0.5082504453042299	0.4139745005750872	1.0763599492663967	0.9688948720118786	0.46358778019974667	1.2935402340351068	0.021672498478398288	1.1968659531154513	0.1043242453652327	0.07869021355937736	0.43358470770987445	0.27385703053989924	17.2507113873415	0.7650071462210669	0.29410486331741054
choroidal_fissure	1.6581161493581487	3.6340024219854272	1.6106115096004923	1.4675625092821698	0.6399029165814148	3.420668954342176	1.5441503094019235	-0.0	1.5306087234529497	3.603256284178692	2.952707839569218	1.3675080881292918	1.4982157413900632	1.2291671978074632	1.511722274330053	2.967333249698696	-0.0
proliferative_region	-0.0	-0.0	2.5447945308947144	1.2179430291072562	0.02719586774319783	0.02062818335860041	0.1857658844927218	0.16745229649703824	0.2350923266565395	2.011492992840426	2.086349369729005	0.8347679599849931	0.5937481699839863	0.32926553350870597	0.17273364398281937	0.2563626317398303	0.09052540410260364
muscle_pioneer	1.0164102660621963	4.07664858462835	-0.0	-0.0	1.6609031298300712	2.66641448572794	0.9167664447667493	-0.0	2.2261833232518207	0.8239808361292889	0.5307931866394384	1.931644867334012	0.8771365715152014	3.413082546854443	0.8887556267952013	11.954188378599122	7.722345558163196
intermediate_cell_mass_of_mesoderm	1.0036959604573394	0.2159056989014993	0.2941383240230647	-0.0	2.6991019750452216	2.4494854503008687	1.7370823375002953	0.790637411921854	0.7894160605359084	0.712801826099179	48.0841115618561	0.0016687917790101385	1.6334828825416012	1.0678898230576581	0.8079255406630886	1.614602692026426	0.5169816084079912
trigeminal_ganglion	0.9294630087390396	3.7707778924391464	2.357413776203644	0.7691515596829634	2.4832226032143487	2.327101802287595	0.8328198156091285	2.1476205266237356	1.0566202785306387	0.7432273120893313	1.832902390069573	1.6343196041790153	0.7945026139039125	1.6553126090516481	2.172718955008286	1.491938515774804	-0.0
pharynx	-0.0	-0.0	-0.0	-0.0	1.2309783534065388	0.36268286917485304	1.1955932140575345	1.1525415271601345	14.82252660464488	-0.0	0.2703337759023151	1.7535414537344527	-0.0	0.9038803362020299	1.165184496976365	-0.0	-0.0
proctodeum	-0.0	-0.0	-0.0	-0.0	-0.0	-0.0	-0.0	-0.0	3.414179993511784	-0.0	-0.0	-0.0	-0.0	-0.0	-0.0	-0.0	-0.0
macrophage	0.9294630087390396	-0.0	-0.0	0.7691515596829634	-0.0	0.16469919714512374	-0.0	-0.0	0.45687410592954036	2.0324089329431145	1.0066155808848198	0.08771725873524823	-0.0	-0.0	-0.0	-0.0	0.6075377346096904
primitive_heart_tube	0.6451670904178745	2.677912442895371	-0.0	-0.0	2.6167123957840537	4.710192476156692	0.5217169775036546	1.059204555886756	4.360601332222794	0.9462326018878544	3.344183734896237	2.818436536200085	2.86107412956551	0.6091835862927557	1.9005833745183116	6.811719175367326	5.2022517337063965
liver_primordium	-0.0	6.799317188794763	-0.0	3.9361894249001534	-0.0	0.692216270422566	1.6632703303563598	-0.0	5.559451172417431	-0.0	-0.0	0.5135701716218117	1.6165947177466862	-0.0	-0.0	1.2485695494117697	1.3801839233898068
ventral_mesenchyme	-0.0	3.2638155794549553	3.720945713092194	-0.0	4.3060919696602005	0.9900875608592793	0.6954476403930812	-0.0	0.07124668833479904	0.6120001766901942	3.257734802230025	1.1812069603421356	1.8351770236434954	0.4612790571485976	0.6701315048113181	1.2175181886391089	1.4323485220325558
fin	-0.0	1.348654717285046	1.5061727612829028	1.3653615293830506	0.5627800594593222	-0.0	1.4407048549445003	-0.0	0.4323471340276815	-0.0	-0.0	0.3702884608719399	-0.0	-0.0	-0.0	-0.0	-0.0
pronephros	2.9930537451325794	0.9848229554363804	2.8993438877311473	-0.0	1.0215239508350131	1.9702469926914823	1.0694547755333415	1.0277959461087938	1.645147188138297	0.9717271816636426	1.5844170228101007	1.4280250707316162	2.6780198585183737	3.9443488026864437	1.0400219786306693	-0.0	-0.0
dorsal_fin_fold	-0.0	-0.0	4.239427285420038	-0.0	-0.0	-0.0	1.6632703303563598	-0.0	0.5851731736830742	-0.0	0.565158107419974	3.133425458314469	-0.0	1.3422708628455706	1.6303233524551215	-0.0	1.3801839233898068
presumptive_neural_retina	-0.0	-0.0	-0.0	1.4675625092821698	1.8584755036757297	-0.0	-0.0	1.4982157413900632	-0.0	1.4359848094821708	-0.0	0.43472401916802	1.4982157413900632	3.1638879043628743	1.511722274330053	-0.0	1.2662448484192221
posterior_lateral_line_system	-0.0	-0.0	-0.0	1.7238167475112331	0.8441355440470559	2.2698155066848096	-0.0	1.7555110063762809	-0.0	1.6911256272340607	0.6670609774883149	0.6116814605194529	1.7555110063762809	6.592755628016032	4.34624067489374	-0.0	1.5146016106353286
pigment_cell	-0.0	-0.0	-0.0	1.195591523371789	8.759692997993678	0.4093568050806351	-0.0	1.2247278779645996	-0.0	-0.0	-0.0	0.27237408354949494	1.2247278779645996	-0.0	-0.0	0.8861012451984773	1.005725625547228
