## Supplementary Table 2 for "Single-cell-resolved dynamics of chromatin architecture delineate cell and regulatory states in wildtype and *cloche/npas4l* mutant zebrafish embryos"

labels	cluster_7.bed	cluster_13.bed	cluster_12.bed	cluster_9.bed	cluster_10.bed	cluster_11.bed	cluster_2.bed	cluster_6.bed	cluster_15.bed	cluster_1.bed	cluster_8.bed	cluster_5.bed	cluster_4.bed	cluster_17.bed	cluster_14.bed	cluster_16.bed	cluster_3.bed
neural_crest_-_mcamb	-0.0	-0.0	-0.0	-0.0	8.794704196809217	3.0726539593779263	1.0143578096269132	-0.0	1.5014036002774527	2.434267293226215	-0.0	-0.0	2.555114555475914	2.0351311621099013	9.696990658325646	1.8600865282367869	0.7708589874012228
differentiating_neurons_-_sst1.1	1.5530127439587103	-0.0	1.5061727612829028	-0.0	-0.0	1.5804279929029978	-0.0	1.3955031897720298	0.4323471340276815	-0.0	1.3071040506449791	0.3702884608719399	1.3955031897720298	-0.0	-0.0	-0.0	-0.0
tailbud_-_spinal_cord	1.1737231399565435	-0.0	2.8993438877311473	7.104534920394517	0.3138192151654539	0.2869294537448818	2.7684016707916452	-0.0	-0.0	-0.0	0.20616340477478698	0.17582188810225644	-0.0	-0.0	2.7045850619690874	0.710078342297027	0.8212387776300395
neural_-_ventral_hindbrain	10.857598531158322	0.9848229554363804	1.130110257408879	7.104534920394517	0.3138192151654539	3.307474421310885	13.359918528698794	1.0277959461087938	0.7660902688857179	0.9717271816636426	0.20616340477478698	2.507617924808527	1.0277959461087938	-0.0	-0.0	0.710078342297027	0.8212387776300395
neural_-_dorsal_hindbrain	41.386088019214604	2.350237911780317	9.870300031223962	4.298052045485234	0.2526943326435429	0.7896326679903675	6.876182855771127	0.9233436455158173	2.407816671172354	4.202448598498143	1.316228365133783	3.2924453808974268	0.9233436455158173	0.6939373030980555	0.9351625781218142	1.7566526679636194	0.7247947215584042
mesoderm_-_emp2	-0.0	-0.0	1.074081493576859	-0.0	0.933478793656441	0.25601446890325225	2.6445055264646284	-0.0	-0.0	9.292527357079502	0.65676093186345	2.294765668426319	-0.0	-0.0	19.369053326083105	-0.0	2.1063713342862824
muscle_-_myl1	-0.0	-0.0	-0.0	-0.0	-0.0	-0.0	-0.0	-0.0	-0.0	-0.0	-0.0	0.20296552257554762	-0.0	-0.0	-0.0	17.530878697245093	18.716997835663708
neural_crest_-_grem2	-0.0	-0.0	-0.0	-0.0	4.836598183918935	3.0726539593779263	1.0143578096269132	-0.0	0.6890373855756861	4.385427787598533	-0.0	1.2926901542245917	0.9733833226211328	2.0351311621099013	9.696990658325646	1.8600865282367869	0.7708589874012228
epidermal_-_acbd7	1.1737231399565435	0.9848229554363804	1.130110257408879	1.0001231293056172	-0.0	0.9512757770928544	1.0694547755333415	1.0277959461087938	10.295244821491991	-0.0	-0.0	1.4280250707316162	-0.0	-0.0	-0.0	-0.0	-0.0
neural_-_posterior_ventral_nkx6.2	2.541100940052106	0.7942736853872243	0.9302733566028758	2.1813658004331655	1.5426116806841876	1.4351768088722527	0.8732840818574361	0.8343145249762121	-0.0	0.78210513686213	1.0995960701656502	0.4090251127106185	2.2388802373261467	1.7397332726409533	-0.0	-0.0	1.807683020131078
neural_-_telencephalon	-0.0	2.8628189002595943	11.486953905714211	2.8970100993760215	2.4632609388382614	2.3350128480136303	1.1955932140575345	7.8885000857375704	0.28444430186788744	2.8334932512285778	0.2703337759023151	0.23481302009268426	5.232938639025668	-0.0	7.946143545091465	2.2332739236431203	0.9377455904567003
neural_crest	-0.0	-0.0	-0.0	-0.0	17.609758705548725	-0.0	-0.0	-0.0	0.7660902688857179	-0.0	-0.0	-0.0	-0.0	-0.0	-0.0	-0.0	-0.0
epidermal_-_prr15la	1.117068127421238	2.462550953455682	-0.0	-0.0	0.28136084795579375	0.8659793515730423	-0.0	-0.0	20.750584764529286	-0.0	0.65676093186345	2.294765668426319	-0.0	2.0351311621099013	-0.0	-0.0	-0.0
neural_crest_-_xanthophore	-0.0	-0.0	-0.0	-0.0	17.689341239655914	-0.0	-0.0	-0.0	0.14887286922790358	-0.0	-0.0	0.11543193918119331	-0.0	-0.0	-0.0	0.5793633872108115	0.6825058640003342
differentiating_neurons_-_rohon_beard	2.642036704813777	4.07664858462835	0.9746570501298314	0.8508743292950423	0.7832413574094316	-0.0	0.9167664447667493	4.21965270742436	1.2564999427297239	0.8239808361292889	0.1391851066420362	1.931644867334012	0.8771365715152014	1.830600221686381	4.26019624998542	3.1394604727985964	1.8996370480802187
differentiating_neurons_-_eomesa	-0.0	-0.0	-0.0	-0.0	0.4413257058354005	-0.0	1.2684881161527826	-0.0	0.32590546648236723	-0.0	0.3107400457907226	0.27237408354949494	1.2247278779645996	0.971076576850082	-0.0	-0.0	1.005725625547228
epidermal_-_kera	2.750313069980343	2.350237911780317	1.0224438875432633	0.8966170693493682	-0.0	-0.0	0.9636418210638844	0.9233436455158173	1.3725309609902636	0.8692292585176598	0.15842975036943124	33.707371847518516	0.9233436455158173	0.6939373030980555	0.9351625781218142	1.7566526679636194	1.9988702935359255
periderm	-0.0	-0.0	1.130110257408879	-0.0	0.3138192151654539	0.2869294537448818	1.0694547755333415	-0.0	15.629681037385136	-0.0	0.7321174308761442	0.17582188810225644	-0.0	-0.0	-0.0	-0.0	-0.0
neural_-_diencephalon_	1.1737231399565435	4.628810292133107	13.790472570462308	1.0001231293056172	1.0215239508350131	0.9512757770928544	1.0694547755333415	7.233797707106741	0.21834053073045862	2.5557407713494213	1.5844170228101007	0.6456651993755544	7.233797707106741	-0.0	4.817174952046829	1.972951779450157	0.8212387776300395
neural_-_midbrain	-0.0	0.8818553018742117	12.856315767500277	0.8966170693493682	0.2526943326435429	0.7896326679903675	4.529896234727333	2.44172161741541	1.3725309609902636	2.3222970626586497	1.316228365133783	3.2924453808974268	0.9233436455158173	0.6939373030980555	0.9351625781218142	0.6190286841982537	-0.0
pectoral_fin_bud	-0.0	3.2028030919038386	-0.0	-0.0	0.4973765301701344	1.4181301468582181	1.3496081698131785	-0.0	-0.0	8.426418643926612	-0.0	2.1785593929374825	-0.0	1.046418842298219	8.754750177858464	0.9593185580018763	2.8220264416454133
neural_crest_-_melanoblast	-0.0	-0.0	-0.0	1.275495238956368	2.936264534055671	0.4635592224570476	-0.0	1.3051312769595733	-0.0	-0.0	0.3583456152477336	0.31695589403718094	1.3051312769595733	-0.0	-0.0	-0.0	-0.0
erythroid	-0.0	0.8818553018742117	-0.0	0.8966170693493682	0.2526943326435429	0.22881956707040174	-0.0	0.9233436455158173	0.62069141339341	-0.0	34.95269269851633	0.5126842127157469	-0.0	0.6939373030980555	2.4676946872363583	-0.0	1.9988702935359255
neural_-_dorsal_spinal_cord	15.942019314092153	2.2462289352337175	4.557167337350348	11.527290544156171	0.7832413574094316	1.5501311047710093	2.424066550010494	2.3366396292019025	1.2564999427297239	0.8239808361292889	1.2023430929746208	0.4577107981042315	0.8771365715152014	0.6523688712415608	4.26019624998542	3.1394604727985964	0.6825058640003342
pronephric_duct	-0.0	-0.0	-0.0	0.9461865607803984	0.933478793656441	3.0726539593779263	-0.0	-0.0	5.624687008331738	-0.0	0.65676093186345	2.294765668426319	-0.0	2.0351311621099013	-0.0	-0.0	-0.0
neural_-_midbrain_ventral_nkx6.2	-0.0	0.8818553018742117	16.09177628153137	0.8966170693493682	0.854452582174775	0.22881956707040174	2.5301276150128187	0.9233436455158173	0.62069141339341	0.8692292585176598	1.316228365133783	0.5126842127157469	0.9233436455158173	1.928736641136093	0.9351625781218142	1.7566526679636194	-0.0
heart_-_hoxd9a	-0.0	5.08360425264402	-0.0	-0.0	0.39288213563894075	2.3350128480136303	-0.0	-0.0	-0.0	5.037850787735727	0.2703337759023151	0.23481302009268426	1.1525415271601345	0.9038803362020299	2.9858276367968424	0.8209925105657926	-0.0
ionocyte_-_ca2	-0.0	0.931157312740357	-0.0	-0.0	-0.0	0.25601446890325225	1.0143578096269132	-0.0	7.507923377260468	-0.0	0.18058249452566366	2.294765668426319	-0.0	-0.0	-0.0	1.8600865282367869	-0.0
epidermal_-_grhl3	1.4602748212489143	-0.0	-0.0	1.275495238956368	-0.0	2.8006727208954274	-0.0	-0.0	14.089392529927478	-0.0	-0.0	0.31695589403718094	-0.0	2.745110254650612	-0.0	0.9593185580018763	1.0818645256899058
endoderm	-0.0	1.0435128540785343	-0.0	1.059087409227379	-0.0	-0.0	1.1295933896768413	-0.0	8.630971127090552	1.030177602070207	0.23581356744232065	4.203872627087264	-0.0	0.8435002800194535	1.099675435022297	0.7626626852041208	0.8765945302619111
endothelial_-_posterior	1.2354363800276884	-0.0	-0.0	1.059087409227379	0.3507222658401269	5.296723547384006	-0.0	-0.0	0.8533342542268505	-0.0	2.9868836949610187	2.746208996410372	1.0872421665851824	0.8435002800194535	-0.0	0.7626626852041208	0.8765945302619111
epidermal_-_s100a11	1.117068127421238	0.931157312740357	-0.0	0.9461865607803984	-0.0	0.8659793515730423	-0.0	-0.0	7.507923377260468	-0.0	-0.0	1.2926901542245917	-0.0	-0.0	-0.0	0.6624203955658593	-0.0
differentiating_neurons_-_dlx	-0.0	-0.0	-0.0	-0.0	0.39288213563894075	-0.0	-0.0	1.1525415271601345	0.28444430186788744	-0.0	-0.0	-0.0	2.95866315134679	-0.0	-0.0	-0.0	0.9377455904567003
retina_pigmented_epithelium	-0.0	-0.0	-0.0	-0.0	6.690653308609577	0.8659793515730423	-0.0	-0.0	0.19187714431890399	-0.0	-0.0	-0.0	4.575491075251832	-0.0	0.9854045786801741	-0.0	-0.0
epidermal_-_rbp4	-0.0	-0.0	-0.0	2.617763558640038	0.3138192151654539	-0.0	-0.0	-0.0	0.7660902688857179	-0.0	0.20616340477478698	14.608796706914175	-0.0	-0.0	-0.0	-0.0	-0.0
heart	-0.0	4.246588689035529	-0.0	-0.0	1.790625576619108	4.313695593560147	-0.0	0.9233436455158173	-0.0	11.730572982166352	0.5900542270872365	1.172046145781103	0.9233436455158173	0.6939373030980555	6.741492894195117	0.6190286841982537	0.7247947215584042
notocord	-0.0	-0.0	-0.0	-0.0	0.39288213563894075	-0.0	-0.0	-0.0	1.988008992707302	-0.0	0.9150905991300065	-0.0	-0.0	0.9038803362020299	1.165184496976365	-0.0	-0.0
differentiating_neurons	1.0164102660621963	0.8363766079122608	2.5510051185820757	0.8508743292950423	0.22728752858689022	0.7210315831379572	2.424066550010494	21.44008339787793	-0.0	-0.0	2.1438443000416507	1.0640609453794418	-0.0	0.6523688712415608	-0.0	0.5793633872108115	0.6825058640003342
neural_-_diencephalon_posterior	1.0164102660621963	2.2462289352337175	9.544668678855608	2.278446235943824	1.6609031298300712	0.2048145537787205	6.631330237229906	0.8771365715152014	0.14887286922790358	4.0329079461857	1.2023430929746208	0.4577107981042315	0.8771365715152014	-0.0	2.3623193353120575	1.6614483313495416	-0.0
neural_-_floorplate	-0.0	2.584369509877261	1.130110257408879	4.681192403209094	1.0215239508350131	0.9512757770928544	1.0694547755333415	-0.0	-0.0	2.5557407713494213	0.20616340477478698	1.4280250707316162	4.775598556943852	0.7889027950709742	1.0400219786306693	0.710078342297027	0.8212387776300395
differentiating_neurons_-_hmx	-0.0	-0.0	0.9746570501298314	-0.0	0.22728752858689022	-0.0	0.9167664447667493	4.21965270742436	0.14887286922790358	0.8239808361292889	0.1391851066420362	0.4577107981042315	0.8771365715152014	-0.0	-0.0	0.5793633872108115	1.8996370480802187
pharyngeal_pouch	-0.0	-0.0	-0.0	1.0001231293056172	0.3138192151654539	0.2869294537448818	1.0694547755333415	-0.0	10.295244821491991	0.9717271816636426	0.20616340477478698	1.4280250707316162	-0.0	2.1509854850093393	1.0400219786306693	0.710078342297027	0.8212387776300395
pharyngeal_arch_-_ndnf	1.117068127421238	2.462550953455682	-0.0	-0.0	1.933432604662383	3.0726539593779263	1.0143578096269132	-0.0	-0.0	6.687515951267098	0.18058249452566366	0.5749345237332936	0.9733833226211328	0.7392685945685364	4.616721953679493	0.6624203955658593	-0.0
epidermal_-_and1	1.117068127421238	-0.0	-0.0	-0.0	0.28136084795579375	0.25601446890325225	-0.0	0.9733833226211328	0.6890373855756861	-0.0	0.65676093186345	19.50280896016598	0.9733833226211328	2.0351311621099013	0.9854045786801741	0.6624203955658593	0.7708589874012228
otic_placode	-0.0	0.9848229554363804	-0.0	1.0001231293056172	3.4830232873400506	0.9512757770928544	-0.0	-0.0	4.300822497541807	0.9717271816636426	-0.0	0.6456651993755544	-0.0	2.1509854850093393	2.7045850619690874	0.710078342297027	-0.0
pancreas_primordium	-0.0	-0.0	-0.0	-0.0	1.3566122221705403	0.4093568050806351	-0.0	-0.0	5.486559312837103	-0.0	1.026935060019532	0.9255875567110114	-0.0	-0.0	-0.0	0.8861012451984773	-0.0
endothelial	-0.0	-0.0	-0.0	-0.0	0.933478793656441	35.48594611792305	-0.0	-0.0	0.19187714431890399	4.385427787598533	2.521002090151609	0.15258783892048183	-0.0	0.7392685945685364	0.9854045786801741	-0.0	-0.0
macrophage	-0.0	-0.0	-0.0	1.275495238956368	-0.0	-0.0	-0.0	-0.0	0.37462723839553264	3.1727716092663627	0.3583456152477336	0.31695589403718094	-0.0	-0.0	-0.0	-0.0	1.0818645256899058
epidermal_-_muc5ac	1.1737231399565435	2.584369509877261	-0.0	1.0001231293056172	0.3138192151654539	1.9702469926914823	-0.0	-0.0	18.75532706437648	-0.0	0.20616340477478698	1.4280250707316162	-0.0	2.1509854850093393	-0.0	0.710078342297027	0.8212387776300395
epidermal_-_col7a1l	1.0648106368793833	0.8818553018742117	-0.0	-0.0	-0.0	-0.0	-0.0	-0.0	5.251012100065043	-0.0	0.15842975036943124	33.707371847518516	-0.0	-0.0	-0.0	0.6190286841982537	0.7247947215584042
epidermal_-_olfactory_placode	1.0648106368793833	4.246588689035529	-0.0	0.8966170693493682	1.790625576619108	1.676462654998019	-0.0	-0.0	13.758252084862255	0.8692292585176598	0.5900542270872365	1.172046145781103	-0.0	1.928736641136093	2.4676946872363583	1.7566526679636194	0.7247947215584042
pharyngeal_arch_-_tbx1	-0.0	2.462550953455682	-0.0	-0.0	3.2442398165762656	4.608966883723348	1.0143578096269132	-0.0	0.6890373855756861	4.385427787598533	0.18058249452566366	1.2926901542245917	-0.0	2.0351311621099013	7.004867473707204	5.42514895770049	0.7708589874012228
neural_-_hindbrain_gsx1	10.473657661322507	0.931157312740357	4.918396500669966	4.481890761824586	4.836598183918935	0.8659793515730423	16.13819451234671	2.555114555475914	-0.0	0.918297938725307	0.18058249452566366	0.5749345237332936	-0.0	-0.0	4.616721953679493	0.6624203955658593	-0.0
optic_cup	-0.0	-0.0	-0.0	-0.0	-0.0	-0.0	-0.0	-0.0	0.19187714431890399	-0.0	-0.0	-0.0	0.9733833226211328	-0.0	-0.0	-0.0	-0.0
tailbud_-_PSM	-0.0	0.931157312740357	-0.0	0.9461865607803984	0.933478793656441	0.25601446890325225	1.0143578096269132	-0.0	0.19187714431890399	2.434267293226215	0.65676093186345	1.2926901542245917	-0.0	-0.0	7.004867473707204	1.8600865282367869	2.1063713342862824
germline	-0.0	-0.0	-0.0	-0.0	-0.0	0.18356241552523495	-0.0	-0.0	0.1313809557478367	-0.0	0.47798762402140205	0.4090251127106185	-0.0	-0.0	-0.0	0.5429774829518412	0.6435450804557121
epidermal_-_atp1a1a.2	1.117068127421238	-0.0	1.074081493576859	0.9461865607803984	-0.0	-0.0	-0.0	-0.0	3.988242326375479	-0.0	-0.0	0.15258783892048183	-0.0	-0.0	-0.0	-0.0	-0.0
differentiating_neurons_-_phox2a	0.9714193762925853	0.7942736853872243	-0.0	3.969051075490803	0.7188545273556521	0.18356241552523495	4.197014462105196	17.4154372960612	-0.0	-0.0	0.12242187829570099	0.9670748639741753	0.8343145249762121	0.6141160355073869	-0.0	-0.0	-0.0
proctodeum	-0.0	2.7171742177222664	-0.0	1.059087409227379	1.1200714973713601	1.0470056569449109	1.1295933896768413	-0.0	8.630971127090552	1.030177602070207	0.8176079107919372	2.746208996410372	1.0872421665851824	0.8435002800194535	-0.0	-0.0	-0.0
epidermal_-_anterior	1.1737231399565435	0.9848229554363804	-0.0	1.0001231293056172	0.3138192151654539	-0.0	-0.0	1.0277959461087938	4.300822497541807	-0.0	-0.0	17.614815788353962	1.0277959461087938	0.7889027950709742	-0.0	0.710078342297027	0.8212387776300395
heart_-_mature	-0.0	-0.0	1.074081493576859	0.9461865607803984	3.2442398165762656	0.8659793515730423	-0.0	0.9733833226211328	0.6890373855756861	-0.0	0.18058249452566366	1.2926901542245917	-0.0	0.7392685945685364	-0.0	1.8600865282367869	0.7708589874012228
lateral_line_-_krt15	-0.0	2.584369509877261	-0.0	-0.0	1.0215239508350131	0.9512757770928544	-0.0	-0.0	10.295244821491991	0.9717271816636426	0.7321174308761442	1.4280250707316162	1.0277959461087938	2.1509854850093393	1.0400219786306693	0.710078342297027	-0.0
neural_crest_-_iridoblast	-0.0	-0.0	-0.0	-0.0	21.862951838481415	-0.0	-0.0	-0.0	0.16889531988280598	-0.0	-0.0	-0.0	0.9233436455158173	-0.0	-0.0	-0.0	-0.0
pharyngeal_arch_-_cd248b	1.117068127421238	-0.0	1.074081493576859	-0.0	3.2442398165762656	1.8158258146437234	2.6445055264646284	-0.0	-0.0	18.69974169426858	1.442909666172839	0.5749345237332936	-0.0	-0.0	9.696990658325646	0.6624203955658593	2.1063713342862824
myotome	-0.0	-0.0	-0.0	-0.0	-0.0	-0.0	-0.0	-0.0	-0.0	-0.0	0.2703337759023151	-0.0	-0.0	0.9038803362020299	-0.0	18.4442093715224	19.636421730636535
lens	-0.0	-0.0	-0.0	2.278446235943824	0.7832413574094316	0.7210315831379572	-0.0	2.3366396292019025	0.14887286922790358	0.8239808361292889	0.1391851066420362	0.11543193918119331	4.21965270742436	3.413082546854443	0.8887556267952013	-0.0	-0.0
muscle_-_myl10	-0.0	0.931157312740357	-0.0	-0.0	0.28136084795579375	0.25601446890325225	-0.0	-0.0	0.19187714431890399	-0.0	0.18058249452566366	0.5749345237332936	-0.0	2.0351311621099013	0.9854045786801741	10.198649838131365	8.377959677415038
pharyngeal_arch_-_lbx1a	1.117068127421238	2.462550953455682	1.074081493576859	2.495550209358094	1.933432604662383	6.405768970146076	1.0143578096269132	0.9733833226211328	1.5014036002774527	0.918297938725307	2.521002090151609	0.5749345237332936	-0.0	3.752504238285434	0.9854045786801741	0.6624203955658593	-0.0
neural_-_hindbrain_roofplate	9.793667528673009	0.8363766079122608	2.5510051185820757	2.278446235943824	0.22728752858689022	2.66641448572794	-0.0	4.21965270742436	0.559848110311862	6.184514532326695	0.5307931866394384	4.395997149744702	4.21965270742436	-0.0	0.8887556267952013	-0.0	0.6825058640003342
hatching_gland	-0.0	-0.0	-0.0	-0.0	0.4973765301701344	-0.0	-0.0	-0.0	-0.0	-0.0	0.3583456152477336	-0.0	-0.0	-0.0	-0.0	-0.0	-0.0
