## Supplementary Table 3 for "Single-cell-resolved dynamics of chromatin architecture delineate cell and regulatory states in wildtype and *cloche/npas4l* mutant zebrafish embryos"

state_0	pigment_cell	0.031288188171650695
state_0	muscle_pioneer	0.0
state_0	alar_plate_midbrain_region	0.0
state_0	primordial_germ_cell	0.0
state_0	proctodeum	0.0
state_1	periderm	137.7748202156925
state_1	epidermis	123.81157052566023
state_1	fin	68.1861714059522
state_1	median_fin_fold	48.957800969576574
state_1	dorsal_fin_fold	44.243787805156046
state_2	myotome	5.632670921807276
state_2	muscle_pioneer	5.277575846439137
state_2	primitive_heart_tube	3.041325834285878
state_2	heart_rudiment	2.638609248290479
state_2	somite	0.7858036275858465
state_3	muscle_pioneer	77.61770832043594
state_3	myotome	26.471286437277303
state_3	primitive_heart_tube	8.836036492472306
state_3	heart_rudiment	8.616345913125844
state_3	mesoderm	3.2096816492690006
state_4	ventricular_zone	33.80848145107098
state_4	hypothalamus	31.11029646453961
state_4	forebrain	17.446179652558833
state_4	rhombomere	15.201369480583423
state_4	dorsal_fin_fold	14.995025583748632
state_5	rhombomere	383.07879892923654
state_5	cerebellum	179.91752880685917
state_5	midbrain	127.5765483464259
state_5	hypothalamus	122.66188299745289
state_5	basal_plate_midbrain_region	94.23227219622858
state_6	mesenchyme_derived_from_head_mesoderm	10.41516249179236
state_6	pronephros	6.254745829192639
state_6	ventral_mesenchyme	5.965340661447491
state_6	head_mesenchyme	4.008958225991651
state_6	cardiovascular_system	3.504853640462903
state_7	dorsal_fin_fold	29.881582562838215
state_7	fin	19.570810011379407
state_7	median_fin_fold	10.3416424201558
state_7	primordial_germ_cell	9.503104313868132
state_7	tail_bud	5.896098787758139
state_8	optic_stalk	101.39349128851852
state_8	muscle_pioneer	95.30206722680575
state_8	rhombomere	64.83135394813058
state_8	brain	63.38139853730044
state_8	midbrain_hindbrain_boundary	54.58462367846091
state_9	head_mesenchyme	36.42559316769951
state_9	mesenchyme_derived_from_head_mesoderm	15.917810701883763
state_9	chordo_neural_hinge	13.483407380487678
state_9	tail_bud	11.537345203036129
state_9	mesoderm	9.147028294760855
state_10	myotome	162.9174519486663
state_10	primitive_heart_tube	55.89027280884311
state_10	heart_rudiment	44.85089486762865
state_10	muscle_pioneer	42.81267385289882
state_10	mesoderm	30.719515868831294
state_11	hypothalamus	82.20377189403914
state_11	dorsal_fin_fold	71.06655169596785
state_11	optic_stalk	62.76320898893063
state_11	ventricular_zone	38.20098991587445
state_11	presumptive_neural_retina	31.371969185812155
state_12	pharynx	186.02263904137456
state_12	neuromast	54.416702921320784
state_12	mucus_secreting_cell	35.21554477475043
state_12	proctodeum	33.601545217961345
state_12	periderm	33.5838245548515
state_13	muscle_pioneer	118.6235392054681
state_13	head_mesenchyme	53.98166967677292
state_13	fin	39.49931696435095
state_13	choroidal_fissure	19.92404771543937
state_13	mesoderm	14.739614765992865
state_14	fin	201.6685628201441
state_14	rhombomere	164.20486180169974
state_14	dorsal_fin_fold	121.59846372072141
state_14	hypothalamus	111.8549592443218
state_14	endoderm	68.24280575870067
state_15	chordo_neural_hinge	2.1214986839750125
state_15	midbrain_hindbrain_boundary	1.9001237227562344
state_15	hypothalamus	1.1923650002474222
state_15	ventricular_zone	0.9440524058288451
state_15	pronephros	0.6159151131371066
state_16	dorsal_fin_fold	26.33754063110921
state_16	median_fin_fold	15.952447880496406
state_16	epidermis	12.764570443103727
state_16	periderm	9.086349549232281
state_16	fin	3.197769422116375
state_17	liver_primordium	7.105512087445044
state_17	brain	4.4170404159100425
state_17	neuron	4.023141457222178
state_17	cranial_ganglion	3.4670465570885907
state_17	midbrain_hindbrain_boundary	3.076974065586338
state_18	rhombomere	50.72296064939535
state_18	optic_stalk	47.39740211053947
state_18	hypothalamus	29.52609881346433
state_18	midbrain_hindbrain_boundary	29.20178600659575
state_18	ventricular_zone	27.028307167501556
state_19	trigeminal_ganglion	0.964402284545989
state_19	cranial_ganglion	0.784370837299187
state_19	neuron	0.5471627303619544
state_19	brain	0.18665776309013551
state_19	posterior_lateral_line_system	0.12576354211961105
state_20	pigment_cell	214.79460898765572
state_20	neural_crest	52.349528352505715
state_20	endoderm	1.011104919028075
state_20	pancreas_primordium	0.5996380266585652
state_20	head_mesenchyme	0.2640330176263307
state_21	vein	28.78974317888591
state_21	artery	25.08982776695838
state_21	cardiovascular_system	22.080860448350446
state_21	posterior_lateral_line_system	8.32642018874578
state_21	choroidal_fissure	3.6640287165146654
state_22	alar_plate_midbrain_region	10.783801907849236
state_22	optic_tectum	10.783801907849236
state_22	immature_eye	10.723386721087826
state_22	unspecified	10.549944016114269
state_22	whole_organism	9.074206605475196
state_23	intermediate_cell_mass_of_mesoderm	470.8962439866678
state_23	blood	434.20769910614234
state_23	ventral_mesenchyme	79.01396510187352
state_23	macrophage	56.658670995998605
state_23	neuromast	19.3649028234183
state_24	pronephros	20.05656612715038
state_24	midbrain_hindbrain_boundary	14.111207614230135
state_24	hypothalamus	13.594878037858699
state_24	choroidal_fissure	10.634258994259216
state_24	midbrain	9.082597469662568
state_25	mesenchyme_derived_from_head_mesoderm	253.12790136593685
state_25	head_mesenchyme	118.04455289694292
state_25	chordo_neural_hinge	38.20691663569878
state_25	cardiovascular_system	27.324341928833924
state_25	tail_bud	14.428907644414279
state_26	tail_bud	5641.853129403709
state_26	ventral_mesenchyme	1071.2920859788903
state_26	pectoral_fin_bud	845.8020288446037
state_26	mesoderm	370.57239803013033
state_26	endoderm	358.0373362047564
state_27	proliferative_region	2.2973029677289913
state_27	unspecified	1.2856209267112728
state_27	whole_organism	1.221441503022153
state_27	neuromast	1.0777082672927916
state_27	immature_eye	1.047912306475068
state_28	primordial_germ_cell	0.17569960400734325
state_28	brain	0.003839100823779185
state_28	macrophage	9.115150895476893e-06
state_28	muscle_pioneer	0.0
state_28	alar_plate_midbrain_region	0.0
state_29	cranial_ganglion	16.728397326829164
state_29	neuron	13.874961076520922
state_29	posterior_lateral_line_system	9.33794942265662
state_29	trigeminal_ganglion	6.361226446790875
state_29	basal_plate_midbrain_region	3.2005228769955454
