## Supplementary Table 4 for "Single-cell-resolved dynamics of chromatin architecture delineate cell and regulatory states in wildtype and *cloche/npas4l* mutant zebrafish embryos"

state_0	hatching_gland	0.08132162277450643
state_0	ionocyte_-_ca2	0.05425489515952875
state_0	pharyngeal_arch_-_lbx1a	0.027847983871051866
state_0	differentiating_neurons_-_eomesa	0.01818535298350855
state_0	epidermal_-_olfactory_placode	0.009872356326521907
state_1	epidermal_-_col7a1l	1677.8822815645367
state_1	epidermal_-_anterior	903.2836189373044
state_1	epidermal_-_kera	470.41795299074715
state_1	epidermal_-_rbp4	445.4051272200868
state_1	periderm	300.4264681595041
state_2	myotome	11.139015496380082
state_2	muscle_-_myl1	8.481685276480668
state_2	optic_cup	4.622360699042293
state_2	muscle_-_myl10	2.402742746540047
state_2	epidermal_-_s100a11	1.4222725556334979
state_3	myotome	163.39928223114296
state_3	muscle_-_myl1	103.08022960398196
state_3	muscle_-_myl10	46.528451135572396
state_3	differentiating_neurons_-_rohon_beard	11.470591029821781
state_3	optic_cup	9.544971891895047
state_4	neural_-_telencephalon	232.29225690844527
state_4	neural_-_diencephalon_	204.86403076728308
state_4	neural_-_midbrain	146.75888551080695
state_4	optic_cup	90.51618101972034
state_4	differentiating_neurons_-_eomesa	37.05207541497839
state_5	tailbud_-_spinal_cord	754.2254840303408
state_5	neural_-_ventral_hindbrain	459.05310817124985
state_5	neural_-_midbrain	268.45904050316085
state_5	differentiating_neurons_-_phox2a	174.40410761910357
state_5	differentiating_neurons	139.9486085628782
state_6	heart_-_hoxd9a	54.439893083904316
state_6	pharyngeal_arch_-_cd248b	35.45037495186112
state_6	pharyngeal_arch_-_ndnf	27.9180625648159
state_6	heart	20.234570334677045
state_6	neural_crest_-_grem2	19.766210376828166
state_7	tailbud_-_spinal_cord	51.525124181280276
state_7	neural_-_dorsal_spinal_cord	34.556523879369756
state_7	neural_-_dorsal_hindbrain	15.656948692765333
state_7	neural_-_hindbrain_gsx1	12.645621690881166
state_7	differentiating_neurons_-_phox2a	9.762359062920849
state_8	neural_-_dorsal_hindbrain	284.2682391740931
state_8	neural_-_dorsal_spinal_cord	108.88755809637274
state_8	neural_-_posterior_ventral_nkx6.2	62.68389050967426
state_8	tailbud_-_spinal_cord	52.04862406501781
state_8	heart_-_mature	44.44677807178181
state_9	mesoderm_-_emp2	85.56162744704744
state_9	pharyngeal_arch_-_cd248b	41.04218559793702
state_9	pharyngeal_arch_-_ndnf	17.28930313987742
state_9	heart	16.00788139024745
state_9	pectoral_fin_bud	11.769186338446717
state_10	myotome	9137.710035865191
state_10	muscle_-_myl1	2973.2375403172364
state_10	muscle_-_myl10	1617.4769976504836
state_10	tailbud_-_PSM	239.8517424399308
state_10	differentiating_neurons_-_rohon_beard	71.06689114948755
state_11	neural_-_ventral_hindbrain	75.09696339627173
state_11	neural_-_hindbrain_gsx1	55.821389675820996
state_11	neural_-_dorsal_hindbrain	47.8236429006847
state_11	neural_-_diencephalon_	27.535625521678554
state_11	neural_-_posterior_ventral_nkx6.2	27.172975491891354
state_12	periderm	386.8603389377921
state_12	epidermal_-_acbd7	217.77700292858282
state_12	epidermal_-_grhl3	192.7375553598289
state_12	epidermal_-_muc5ac	172.03443524433945
state_12	epidermal_-_prr15la	150.22028068131712
state_13	mesoderm_-_emp2	249.0452693569566
state_13	pharyngeal_arch_-_cd248b	225.80069263173172
state_13	otic_placode	114.65680434566772
state_13	epidermal_-_olfactory_placode	84.61769124012518
state_13	differentiating_neurons_-_rohon_beard	73.88541063021275
state_14	tailbud_-_spinal_cord	401.90411467026564
state_14	neural_-_dorsal_spinal_cord	375.964752269924
state_14	neural_-_ventral_hindbrain	138.74171786309702
state_14	neural_-_dorsal_hindbrain	75.3514642668066
state_14	neural_-_hindbrain_gsx1	65.94419988045668
state_15	neural_-_diencephalon_posterior	7.062319245417532
state_15	neural_-_hindbrain_gsx1	6.3772967460480094
state_15	neural_-_ventral_hindbrain	3.7908075733319064
state_15	neural_-_midbrain_ventral_nkx6.2	3.426255087713364
state_15	neural_-_floorplate	3.321427964405505
state_16	epidermal_-_rbp4	87.05040551274884
state_16	epidermal_-_col7a1l	82.60129942176572
state_16	epidermal_-_kera	52.03252682252081
state_16	epidermal_-_and1	47.34018979200374
state_16	epidermal_-_anterior	33.56361062515268
state_17	differentiating_neurons	59.244239242439654
state_17	differentiating_neurons_-_phox2a	35.59709691180337
state_17	differentiating_neurons_-_eomesa	26.01832907612851
state_17	neural_-_telencephalon	24.21998829947734
state_17	neural_-_diencephalon_	17.188999460590367
state_18	neural_-_ventral_hindbrain	443.46953953886634
state_18	neural_-_hindbrain_gsx1	223.6761006945961
state_18	neural_-_midbrain_ventral_nkx6.2	77.6431184813834
state_18	neural_-_midbrain	64.33741706454869
state_18	differentiating_neurons_-_phox2a	58.19936538410952
state_19	differentiating_neurons_-_eomesa	2.7556125733340666
state_19	differentiating_neurons_-_hmx	0.1257635421196111
state_19	differentiating_neurons_-_rohon_beard	0.08773699814187912
state_19	neural_crest	0.03530929401329541
state_19	neural_crest_-_mcamb	0.007006568310781532
state_20	neural_crest_-_iridoblast	256.11095501022055
state_20	neural_crest	213.01098167002147
state_20	neural_crest_-_xanthophore	142.17892787759072
state_20	neural_crest_-_melanoblast	56.276005268330934
state_20	retina_pigmented_epithelium	53.05287301950611
state_21	endothelial	727.7038574336044
state_21	endothelial_-_posterior	106.76809859350699
state_21	neural_crest_-_mcamb	19.711603720377497
state_21	neural_crest_-_grem2	13.41511085055211
state_21	pharyngeal_arch_-_tbx1	11.584680384614549
state_22	optic_cup	6.995909514458389
state_22	pharyngeal_arch_-_lbx1a	6.075706472712934
state_22	muscle_-_myl1	4.866607471232591
state_22	germline	4.306015742067523
state_22	heart_-_mature	2.9781000554164465
state_23	erythroid	1833.0913368828337
state_23	endothelial_-_posterior	30.151676350834926
state_23	tailbud_-_PSM	21.236160121116523
state_23	pharyngeal_arch_-_lbx1a	9.035481352195797
state_23	epidermal_-_prr15la	6.406636748843966
state_24	neural_-_midbrain	961.3998799084223
state_24	neural_-_midbrain_ventral_nkx6.2	98.3839169674591
state_24	neural_-_telencephalon	46.401601825219196
state_24	neural_-_diencephalon_posterior	42.503216602882425
state_24	neural_-_diencephalon_	39.748078248120414
state_25	pharyngeal_arch_-_cd248b	806.228435027388
state_25	mesoderm_-_emp2	489.65807501889964
state_25	heart	370.0695407854978
state_25	pharyngeal_arch_-_ndnf	255.7920390379722
state_25	heart_-_hoxd9a	244.8923610235906
state_26	tailbud_-_spinal_cord	928.4205420575125
state_26	neural_-_dorsal_spinal_cord	422.30680208987735
state_26	pectoral_fin_bud	110.11121604589069
state_26	tailbud_-_PSM	97.11841421558785
state_26	mesoderm_-_emp2	62.31040484278996
state_27	notocord	1.9378780257833366
state_27	germline	1.8575105998545256
state_27	pharyngeal_arch_-_lbx1a	1.6479497748732328
state_27	epidermal_-_grhl3	1.2107925320830177
state_27	differentiating_neurons_-_sst1.1	1.210792532083017
state_28	hatching_gland	0.9153616825149037
state_28	macrophage	0.08498132820778007
state_28	epidermal_-_s100a11	0.0018192021114174363
state_28	epidermal_-_atp1a1a.2	0.00026997313482258757
state_28	mesoderm_-_emp2	0.0
state_29	differentiating_neurons	51.48039075405166
state_29	differentiating_neurons_-_phox2a	27.695394437095086
state_29	differentiating_neurons_-_eomesa	23.108946526385576
state_29	differentiating_neurons_-_rohon_beard	9.31965151889622
state_29	differentiating_neurons_-_hmx	8.95466057636976
